# Loss of region-specific glial homeostatic signature in prion diseases

**DOI:** 10.1101/823732

**Authors:** Natallia Makarava, Jennifer Chen-Yu Chang, Kara Molesworth, Ilia V. Baskakov

## Abstract

**Background:** Chronic neuroinflammation is recognized as a major neuropathological hallmark in a broad spectrum of neurodegenerative diseases including Alzheimer’s, Parkinson’s, Frontal Temporal Dementia, Amyotrophic Lateral Sclerosis, and prion diseases. Both microglia and astrocytes exhibit region-specific homeostatic transcriptional identities, which under chronic neurodegeneration, transform into reactive phenotypes in a region- and disease-specific manner. Little is known about region-specific identity of glia in prion diseases. The current study was designed to determine whether the region-specific homeostatic signature of glia changes with the progression of prion diseases, and whether these changes occur in a region-dependent or universal manner. Also of interest was whether different prion strains give rise to different reactive phenotypes.

**Methods:** To answer these questions, we analyzed gene expression in thalamus, cortex, hypothalamus and hippocampus of mice infected with 22L and ME7 prion strains using Nanostring Neuroinflammation panel at subclinical, early clinical and advanced stages of the disease.

**Results:** We found that at the preclinical stage of the disease, region-specific homeostatic identities were preserved. However, with the appearance of clinical signs, region-specific signatures were partially lost and replaced with a neuroinflammation signature. While the same sets of genes were activated by both prion strains, the timing of neuroinflammation and the degree of activation in different brain regions was strain-specific. Changes in astrocyte function scored at the top of activated pathways. Moreover, clustering analysis suggested that the astrocyte function pathway responded to prion infection prior to activated microglia or neuron and neurotransmission pathways.

**Conclusions:** The current work established neuroinflammation gene expression signature associated with prion diseases. Our results illustrate that with the disease progression, the region-specific homeostatic transcriptome signatures are replaced by region-independent neuroinflammation signature, which was common for prion strains with different cell tropism. The prion-associated neuroinflammation signature identified in the current study overlapped only partially with the microglia degenerative phenotype and the disease-associated microglia phenotype reported for animal models of other neurodegenerative diseases.
