## Supplementary material for "Loss of region-specific glial homeostatic signature in prion diseases": Table S3

### Sheet: DE results - 1st point
Ctx 1st point 22L	Log2 fold change	std error (log2)	Lower confidence limit (log2)	Upper confidence limit (log2)	Linear fold change	Lower confidence limit (linear)	Upper confidence limit (linear)	P-value	BY.p.value	method	probe.ID			Ctx 1st point ME7	Log2 fold change	std error (log2)	Lower confidence limit (log2)	Upper confidence limit (log2)	Linear fold change	Lower confidence limit (linear)	Upper confidence limit (linear)	P-value	BY.p.value	method	probe.ID
Itgav-mRNA	0.342	0.0579	0.229	0.456	1.27	1.17	1.37	0.00104	0.884	loglinear	NM_008402.2:3145			Grm2-mRNA	0.614	0.136	0.347	0.88	1.53	1.27	1.84	0.00402	0.739	loglinear	NM_001160353.1:2770
Casp1-mRNA	0.332	0.089	0.158	0.507	1.26	1.12	1.42	0.00969	1	loglinear	NM_009807.2:259			Trpm4-mRNA	0.549	0.147	0.262	0.837	1.46	1.2	1.79	0.00954	0.932	loglinear	NM_175130.4:1145
Hsd11b1-mRNA	0.331	0.12	0.0963	0.566	1.26	1.07	1.48	0.0327	1	loglinear	NM_008288.2:110			Nlgn1-mRNA	0.446	0.0851	0.28	0.613	1.36	1.21	1.53	0.00193	0.544	loglinear	NM_138666.3:1028
Camk4-mRNA	0.294	0.0576	0.181	0.407	1.23	1.13	1.33	0.00221	1	loglinear	NM_009793.3:3280			Hdac6-mRNA	0.446	0.142	0.168	0.723	1.36	1.12	1.65	0.0198	1	loglinear	NM_010413.3:564
Stx18-mRNA	0.286	0.0797	0.13	0.442	1.22	1.09	1.36	0.0116	1	loglinear	NM_026959.2:770			Nbn-mRNA	0.425	0.0937	0.241	0.608	1.34	1.18	1.52	0.00397	0.739	loglinear	NM_013752.3:1000
Nlgn1-mRNA	0.289	0.0851	0.123	0.456	1.22	1.09	1.37	0.0145	1	loglinear	NM_138666.3:1028			Ddb2-mRNA	0.413	0.0989	0.219	0.607	1.33	1.16	1.52	0.00585	0.9	loglinear	NM_028119.5:94
Igf1r-mRNA	0.271	0.072	0.13	0.412	1.21	1.09	1.33	0.00939	1	loglinear	NM_010513.2:3390			Igf1r-mRNA	0.404	0.072	0.263	0.545	1.32	1.2	1.46	0.00137	0.487	loglinear	NM_010513.2:3390
Bnip3-mRNA	0.267	0.104	0.0627	0.472	1.2	1.04	1.39	0.0429	1	loglinear	NM_009760.4:1108			Hsd11b1-mRNA	0.395	0.12	0.16	0.629	1.31	1.12	1.55	0.0165	1	loglinear	NM_008288.2:110
Mef2c-mRNA	0.251	0.034	0.184	0.317	1.19	1.14	1.25	0.000321	0.884	loglinear	NM_001170537.1:4341			Epg5-mRNA	0.382	0.1	0.185	0.579	1.3	1.14	1.49	0.00889	0.932	loglinear	NM_001195633.1:2436
Pik3ca-mRNA	0.251	0.0425	0.167	0.334	1.19	1.12	1.26	0.00106	0.884	loglinear	NM_008839.1:1255			Itgav-mRNA	0.365	0.0579	0.251	0.478	1.29	1.19	1.39	0.000742	0.409	loglinear	NM_008402.2:3145
Bcl2a1a-mRNA	-0.59	0.226	-1.03	-0.146	0.664	0.488	0.904	0.0403	1	lm.nb	NM_009742.3:175			Cdkn1a-mRNA	-0.751	0.206	-1.15	-0.348	0.594	0.449	0.786	0.0107	1	lm.nb	NM_007669.4:1670
Itga7-mRNA	-0.609	0.142	-0.887	-0.331	0.656	0.541	0.795	0.0051	1	loglinear	NM_008398.2:2435			Prkcq-mRNA	-0.751	0.271	-1.28	-0.221	0.594	0.411	0.858	0.0322	1	lm.nb	NM_008859.2:1210
Kcnk13-mRNA	-0.614	0.218	-1.04	-0.187	0.653	0.486	0.879	0.0305	1	lm.nb	NM_146037.1:1430			Rsad2-mRNA	-0.761	0.27	-1.29	-0.233	0.59	0.409	0.851	0.0303	1	lm.nb	NM_021384.2:3185
Pla2g4a-mRNA	-0.618	0.212	-1.03	-0.203	0.652	0.488	0.869	0.0268	1	loglinear	NM_008869.2:1525			Tnfrsf12a-mRNA	-0.781	0.244	-1.26	-0.302	0.582	0.418	0.811	0.0186	1	lm.nb	NM_001161746.1:517
Bdnf-mRNA	-0.683	0.266	-1.21	-0.161	0.623	0.434	0.894	0.0426	1	lm.nb	NM_007540.4:3260			Gadd45a-mRNA	-0.794	0.288	-1.36	-0.228	0.577	0.39	0.854	0.0332	1	lm.nb	NM_007836.1:654
Prkcq-mRNA	-0.709	0.27	-1.24	-0.179	0.612	0.424	0.883	0.0394	1	lm.nb	NM_008859.2:1210			Ptprc-mRNA	-0.842	0.32	-1.47	-0.215	0.558	0.361	0.862	0.039	1	lm.nb	NM_011210.3:2320
Cyp27a1-mRNA	-0.774	0.295	-1.35	-0.196	0.585	0.392	0.873	0.0393	1	lm.nb	NM_024264.3:1725			Il2rg-mRNA	-1.02	0.203	-1.42	-0.623	0.493	0.374	0.65	0.00238	0.573	loglinear	NM_013563.3:566
Il2rg-mRNA	-0.831	0.203	-1.23	-0.434	0.562	0.427	0.74	0.00636	1	loglinear	NM_013563.3:566			Bdnf-mRNA	-1.17	0.268	-1.69	-0.642	0.445	0.31	0.641	0.00478	0.839	lm.nb	NM_007540.4:3260
Tnfsf10-mRNA	-0.851	0.217	-1.28	-0.425	0.554	0.413	0.745	0.00782	1	lm.nb	NM_009425.2:2055			Fos-mRNA	-1.28	0.421	-2.1	-0.45	0.413	0.233	0.732	0.0232	1	lm.nb	NM_010234.2:1330
Ptprc-mRNA	-0.939	0.323	-1.57	-0.306	0.522	0.336	0.809	0.0271	1	lm.nb	NM_011210.3:2320			Cd74-mRNA	-1.39	0.526	-2.42	-0.361	0.381	0.186	0.778	0.0382	1	lm.nb	NM_001042605.1:391
Hp 1st point 22L	Log2 fold change	std error (log2)	Lower confidence limit (log2)	Upper confidence limit (log2)	Linear fold change	Lower confidence limit (linear)	Upper confidence limit (linear)	P-value	BY.p.value	method	probe.ID			Hp 1st point ME7	Log2 fold change	std error (log2)	Lower confidence limit (log2)	Upper confidence limit (log2)	Linear fold change	Lower confidence limit (linear)	Upper confidence limit (linear)	P-value	BY.p.value	method	probe.ID
St8sia6-mRNA	0.575	0.228	0.128	1.02	1.49	1.09	2.03	0.0453	1	lm.nb	NM_145838.1:1578			Rapgef3-mRNA	0.703	0.185	0.34	1.07	1.63	1.27	2.09	0.00905	1	lm.nb	NM_001177810.1:564
Lacc1-mRNA	0.401	0.129	0.149	0.653	1.32	1.11	1.57	0.0206	1	loglinear	NM_172488.2:1025			Tbr1-mRNA	0.683	0.194	0.304	1.06	1.61	1.23	2.09	0.0124	1	lm.nb	NM_009322.3:2354
Eef2k-mRNA	0.395	0.0924	0.214	0.576	1.31	1.16	1.49	0.00525	1	loglinear	NM_007908.3:1166			Pmp22-mRNA	0.527	0.178	0.179	0.875	1.44	1.13	1.83	0.0251	1	lm.nb	NM_008885.2:395
Casp3-mRNA	0.365	0.11	0.148	0.581	1.29	1.11	1.5	0.0164	1	loglinear	NM_009810.2:630			Atr-mRNA	0.493	0.183	0.134	0.852	1.41	1.1	1.81	0.0359	1	lm.nb	NM_019864.1:4392
Trp53bp2-mRNA	0.35	0.134	0.0861	0.613	1.27	1.06	1.53	0.0406	1	lm.nb	NM_173378.2:2328			Eef2k-mRNA	0.454	0.0924	0.273	0.635	1.37	1.21	1.55	0.00267	1	loglinear	NM_007908.3:1166
Rps3-mRNA	0.257	0.0932	0.0739	0.439	1.19	1.05	1.36	0.0331	1	loglinear	NM_012052.2:886			Fancc-mRNA	0.45	0.132	0.192	0.708	1.37	1.14	1.63	0.0188	1	Wald	NM_007985.2:1115
Mre11a-mRNA	0.232	0.0864	0.0631	0.402	1.17	1.04	1.32	0.036	1	loglinear	NM_018736.2:2376			Nfkbia-mRNA	0.448	0.108	0.235	0.66	1.36	1.18	1.58	0.00913	1	Wald	NM_010907.2:646
Fcer1g-mRNA	-0.501	0.193	-0.88	-0.121	0.707	0.543	0.919	0.0414	1	lm.nb	NM_010185.4:264			Trp53bp2-mRNA	0.446	0.134	0.183	0.709	1.36	1.14	1.63	0.0159	1	lm.nb	NM_173378.2:2328
Fcgr2b-mRNA	-0.507	0.2	-0.899	-0.114	0.704	0.536	0.924	0.0446	1	lm.nb	NM_001077189.1:1225			Itgav-mRNA	0.43	0.173	0.0917	0.768	1.35	1.07	1.7	0.0471	1	lm.nb	NM_008402.2:3145
Itgam-mRNA	-0.538	0.206	-0.943	-0.134	0.689	0.52	0.911	0.0401	1	lm.nb	NM_001082960.1:3025			Egfr-mRNA	0.422	0.126	0.174	0.669	1.34	1.13	1.59	0.0205	1	Wald	NM_207655.2:1335
Gpr183-mRNA	-0.624	0.201	-1.02	-0.23	0.649	0.494	0.853	0.0267	1	Wald	NM_183031.2:238			Cldn5-mRNA	-0.357	0.129	-0.609	-0.104	0.781	0.656	0.93	0.0326	1	lm.nb	NM_013805.4:975
														C1qc-mRNA	-0.422	0.133	-0.683	-0.161	0.746	0.623	0.894	0.0193	1	lm.nb	NM_007574.2:708
														C1qa-mRNA	-0.43	0.159	-0.743	-0.118	0.742	0.598	0.922	0.0357	1	lm.nb	NM_007572.2:566
														Fcgr2b-mRNA	-0.636	0.202	-1.03	-0.241	0.643	0.489	0.846	0.0197	1	lm.nb	NM_001077189.1:1225
Th 1st point 22L	Log2 fold change	std error (log2)	Lower confidence limit (log2)	Upper confidence limit (log2)	Linear fold change	Lower confidence limit (linear)	Upper confidence limit (linear)	P-value	BY.p.value	method	probe.ID			Th 1st point ME7	Log2 fold change	std error (log2)	Lower confidence limit (log2)	Upper confidence limit (log2)	Linear fold change	Lower confidence limit (linear)	Upper confidence limit (linear)	P-value	BY.p.value	method	probe.ID
Ttr-mRNA	5.73	1.55	2.69	8.77	53.1	6.46	436	0.0101	1	lm.nb	NM_013697.4:855			Nlgn1-mRNA	0.479	0.151	0.182	0.776	1.39	1.13	1.71	0.0195	1	lm.nb	NM_138666.3:1028
Nrp2-mRNA	0.394	0.147	0.107	0.681	1.31	1.08	1.6	0.0361	1	lm.nb	NM_001077403.1:610			Snca-mRNA	0.417	0.128	0.166	0.668	1.34	1.12	1.59	0.0174	1	lm.nb	NM_009221.2:285
Mcm6-mRNA	0.366	0.112	0.147	0.585	1.29	1.11	1.5	0.0169	1	loglinear	NM_008567.1:1118			Nbn-mRNA	0.397	0.0841	0.232	0.562	1.32	1.17	1.48	0.00325	1	loglinear	NM_013752.3:1000
Snca-mRNA	0.364	0.128	0.112	0.615	1.29	1.08	1.53	0.0297	1	lm.nb	NM_009221.2:285			Apex1-mRNA	0.386	0.101	0.188	0.584	1.31	1.14	1.5	0.0087	1	loglinear	NM_009687.2:289
Nbn-mRNA	0.346	0.0841	0.181	0.511	1.27	1.13	1.42	0.00626	1	loglinear	NM_013752.3:1000			Epg5-mRNA	0.359	0.0718	0.218	0.5	1.28	1.16	1.41	0.00245	1	loglinear	NM_001195633.1:2436
Fen1-mRNA	0.335	0.0656	0.207	0.464	1.26	1.15	1.38	0.0022	1	loglinear	NM_001271614.1:1880			Hdac6-mRNA	0.348	0.0977	0.157	0.54	1.27	1.11	1.45	0.0119	1	loglinear	NM_010413.3:564
Lfng-mRNA	0.284	0.0904	0.107	0.461	1.22	1.08	1.38	0.0201	1	loglinear	NM_008494.3:1965			Suv39h1-mRNA	0.309	0.0822	0.147	0.47	1.24	1.11	1.39	0.00947	1	loglinear	NM_011514.2:396
Prdx1-mRNA	0.278	0.07	0.141	0.416	1.21	1.1	1.33	0.00732	1	loglinear	NM_011034.4:1131			Tmc7-mRNA	0.305	0.125	0.0608	0.55	1.24	1.04	1.46	0.05	1	loglinear	NM_172476.4:1285
Casp7-mRNA	0.275	0.109	0.0616	0.488	1.21	1.04	1.4	0.0449	1	loglinear	NM_007611.2:1468			Syn2-mRNA	0.293	0.111	0.0757	0.51	1.23	1.05	1.42	0.0384	1	loglinear	NM_013681.1:1330
Apex1-mRNA	0.269	0.101	0.0711	0.466	1.2	1.05	1.38	0.0373	1	loglinear	NM_009687.2:289			Blm-mRNA	0.303	0.12	0.0675	0.539	1.23	1.05	1.45	0.0452	1	loglinear	NM_001042527.2:264
Mapk12-mRNA	-0.602	0.206	-1.01	-0.199	0.659	0.498	0.871	0.0263	1	loglinear	NM_013871.3:1586			Cldn5-mRNA	-0.581	0.143	-0.861	-0.301	0.669	0.551	0.812	0.00663	1	loglinear	NM_013805.4:975
Pole-mRNA	-0.649	0.233	-1.11	-0.194	0.638	0.465	0.874	0.0315	1	loglinear	NM_011132.2:823			Tradd-mRNA	-0.595	0.219	-1.02	-0.166	0.662	0.492	0.891	0.0346	1	loglinear	NM_001033161.2:562
Csf3r-mRNA	-0.66	0.169	-0.992	-0.328	0.633	0.503	0.797	0.00804	1	loglinear	NM_001252651.1:1294			Lsr-mRNA	-0.669	0.18	-1.02	-0.315	0.629	0.492	0.804	0.01	1	lm.nb	NM_001164184.1:445
Bdnf-mRNA	-0.687	0.25	-1.18	-0.197	0.621	0.443	0.872	0.0333	1	lm.nb	NM_007540.4:3260			Bdnf-mRNA	-0.672	0.25	-1.16	-0.182	0.628	0.447	0.881	0.036	1	lm.nb	NM_007540.4:3260
Fcgr2b-mRNA	-0.705	0.154	-1.01	-0.404	0.613	0.498	0.756	0.00376	1	loglinear	NM_001077189.1:1225			Myct1-mRNA	-0.695	0.255	-1.19	-0.196	0.618	0.437	0.873	0.0341	1	loglinear	NM_026793.2:180
Tgm2-mRNA	-0.724	0.162	-1.04	-0.407	0.605	0.486	0.754	0.00424	1	loglinear	NM_009373.3:1260			Tgm2-mRNA	-0.77	0.162	-1.09	-0.452	0.587	0.471	0.731	0.00315	1	loglinear	NM_009373.3:1260
Myct1-mRNA	-0.771	0.255	-1.27	-0.272	0.586	0.415	0.828	0.0231	1	loglinear	NM_026793.2:180			Trp73-mRNA	-0.908	0.163	-1.23	-0.588	0.533	0.427	0.665	0.00144	1	loglinear	NM_011642.3:2632
Il2rg-mRNA	-0.827	0.208	-1.24	-0.419	0.564	0.425	0.748	0.00734	1	loglinear	NM_013563.3:566			Il2rg-mRNA	-1.06	0.208	-1.46	-0.649	0.481	0.362	0.638	0.00228	1	loglinear	NM_013563.3:566
Lilrb4a-mRNA	-0.975	0.312	-1.59	-0.363	0.509	0.333	0.777	0.0205	1	loglinear	NM_013532.3:348			Lilrb4a-mRNA	-1.19	0.312	-1.8	-0.577	0.439	0.287	0.67	0.00891	1	loglinear	NM_013532.3:348
Tnfrsf12a-mRNA	-1.1	0.267	-1.62	-0.572	0.468	0.326	0.673	0.00634	1	lm.nb	NM_001161746.1:517			Tnfrsf12a-mRNA	-1.2	0.267	-1.73	-0.68	0.434	0.302	0.624	0.00409	1	lm.nb	NM_001161746.1:517
HTh 1st point 22L	Log2 fold change	std error (log2)	Lower confidence limit (log2)	Upper confidence limit (log2)	Linear fold change	Lower confidence limit (linear)	Upper confidence limit (linear)	P-value	BY.p.value	method	probe.ID			HTh 1st point ME7	Log2 fold change	std error (log2)	Lower confidence limit (log2)	Upper confidence limit (log2)	Linear fold change	Lower confidence limit (linear)	Upper confidence limit (linear)	P-value	BY.p.value	method	probe.ID
Trp73-mRNA	0.781	0.241	0.309	1.25	1.72	1.24	2.38	0.0176	1	lm.nb	NM_011642.3:2632			Ngfr-mRNA	0.977	0.377	0.238	1.72	1.97	1.18	3.28	0.0411	1	lm.nb	NM_033217.3:1995
Dlx1-mRNA	0.506	0.165	0.183	0.829	1.42	1.13	1.78	0.022	1	lm.nb	NM_010053.1:2052			Il15ra-mRNA	0.63	0.251	0.138	1.12	1.55	1.1	2.18	0.046	1	loglinear	NM_008358.2:800
Cd33-mRNA	0.483	0.131	0.227	0.74	1.4	1.17	1.67	0.0102	1	loglinear	NM_001111058.1:598			Dlx2-mRNA	0.559	0.143	0.278	0.84	1.47	1.21	1.79	0.008	1	loglinear	NM_010054.2:1891
Dlx2-mRNA	0.448	0.143	0.167	0.729	1.36	1.12	1.66	0.0205	1	loglinear	NM_010054.2:1891			Pnoc-mRNA	0.422	0.111	0.205	0.639	1.34	1.15	1.56	0.00887	1	loglinear	NM_001205075.1:332
Kcnd1-mRNA	0.399	0.159	0.0874	0.712	1.32	1.06	1.64	0.046	1	loglinear	NM_008423.1:1400			Ogg1-mRNA	0.331	0.134	0.0676	0.594	1.26	1.05	1.51	0.0489	1	loglinear	NM_010957.4:168
Cdk20-mRNA	0.272	0.0853	0.105	0.44	1.21	1.08	1.36	0.0188	1	loglinear	NM_053180.2:352			Pld1-mRNA	0.286	0.0603	0.167	0.404	1.22	1.12	1.32	0.00321	1	loglinear	NM_001164056.1:520
Igsf10-mRNA	0.26	0.0686	0.125	0.394	1.2	1.09	1.31	0.0091	1	loglinear	NM_001162884.1:3100			Setd1a-mRNA	0.258	0.0486	0.162	0.353	1.2	1.12	1.28	0.00183	1	loglinear	NM_178029.3:1612
Pms2-mRNA	0.211	0.0518	0.109	0.313	1.16	1.08	1.24	0.00656	1	loglinear	NM_008886.2:265			Igsf10-mRNA	0.221	0.0686	0.0864	0.355	1.17	1.06	1.28	0.0182	1	loglinear	NM_001162884.1:3100
Brd3-mRNA	0.22	0.0615	0.0992	0.34	1.16	1.07	1.27	0.0117	1	loglinear	NM_001113573.1:2690			Pms2-mRNA	0.21	0.0518	0.108	0.311	1.16	1.08	1.24	0.00675	1	loglinear	NM_008886.2:265
Kmt2c-mRNA	0.215	0.0811	0.0556	0.374	1.16	1.04	1.3	0.0383	1	loglinear	NM_001081383.1:7075			Kmt2c-mRNA	0.211	0.0811	0.0522	0.37	1.16	1.04	1.29	0.0405	1	loglinear	NM_001081383.1:7075
Lsr-mRNA	-0.516	0.148	-0.807	-0.225	0.699	0.572	0.856	0.0132	1	loglinear	NM_001164184.1:445			Ifitm3-mRNA	-0.53	0.165	-0.852	-0.208	0.693	0.554	0.866	0.0181	1	lm.nb	NM_025378.2:370
Tnfsf10-mRNA	-0.523	0.198	-0.91	-0.135	0.696	0.532	0.911	0.0383	1	lm.nb	NM_009425.2:2055			Icam2-mRNA	-0.531	0.154	-0.832	-0.23	0.692	0.562	0.853	0.0135	1	loglinear	NM_010494.1:375
Tnfrsf12a-mRNA	-0.532	0.16	-0.846	-0.217	0.692	0.556	0.86	0.0161	1	loglinear	NM_001161746.1:517			Cldn5-mRNA	-0.542	0.0862	-0.711	-0.373	0.687	0.611	0.772	0.000754	1	loglinear	NM_013805.4:975
Flt1-mRNA	-0.544	0.111	-0.762	-0.326	0.686	0.59	0.798	0.00274	1	loglinear	NM_010228.3:1550			Lsr-mRNA	-0.541	0.148	-0.832	-0.25	0.687	0.562	0.841	0.0108	1	loglinear	NM_001164184.1:445
Cidea-mRNA	-0.645	0.118	-0.876	-0.413	0.64	0.545	0.751	0.00157	1	loglinear	NM_007702.2:514			Ly6a-mRNA	-0.551	0.154	-0.853	-0.25	0.682	0.553	0.841	0.0116	1	lm.nb	NM_010738.2:206
Cnn2-mRNA	-0.644	0.238	-1.11	-0.178	0.64	0.463	0.884	0.0352	1	loglinear	NM_007725.2:350			Tnfrsf12a-mRNA	-0.627	0.16	-0.941	-0.313	0.648	0.521	0.805	0.0079	1	loglinear	NM_001161746.1:517
Syk-mRNA	-0.664	0.191	-1.04	-0.291	0.631	0.487	0.817	0.0131	1	loglinear	NM_001198977.1:2064			Spp1-mRNA	-0.683	0.216	-1.11	-0.26	0.623	0.465	0.835	0.0195	1	lm.nb	NM_009263.3:420
Mcm2-mRNA	-0.687	0.194	-1.07	-0.307	0.621	0.478	0.808	0.0121	1	loglinear	NM_008564.2:2585			Irf7-mRNA	-0.737	0.28	-1.29	-0.188	0.6	0.41	0.878	0.0391	1	lm.nb	NM_016850.2:705
Pla2g4a-mRNA	-0.773	0.24	-1.24	-0.303	0.585	0.423	0.81	0.018	1	lm.nb	NM_008869.2:1525			Ptpn6-mRNA	-0.742	0.157	-1.05	-0.434	0.598	0.483	0.74	0.00324	1	loglinear	NM_013545.2:1691
Anxa1-mRNA	-0.794	0.304	-1.39	-0.198	0.577	0.381	0.872	0.04	1	lm.nb	NM_010730.2:400			Anxa1-mRNA	-1.07	0.315	-1.68	-0.449	0.477	0.311	0.733	0.0148	1	lm.nb	NM_010730.2:400
